# A comprehensive bulk and single-cell transcriptional atlas of pediatric leukemias

**DOI:** 10.64898/2025.12.23.696262

**Authors:** Irina Pushel, Tarun KK Mamidi, Byunggil Yoo, Lisa A Lansdon, Daniel Louiselle, Margaret Gibson, Erin Guest, Nicole M Wood, Keith J August, Terrie G Flatt, Alan S Gamis, Tomi Pastinen, Midhat S Farooqi

## Abstract

Advancements in understanding the molecular factors driving pediatric leukemias have led to an ever-increasing volume and diversity of data being generated. Recent studies are moving beyond DNA-based profiling to incorporate transcriptional data, enhancing the characterization of these cancers and informing clinical decisions. However, many existing datasets focus on specific leukemia subtypes, limiting the extraction of broader clinically relevant insights. Here, we present a comprehensive dataset of bulk and single-cell transcriptional data from 69 pediatric leukemia patients, encompassing eight leukemias. This is one of the most diverse pediatric leukemia datasets published to date. Through comparative analysis and explainable machine learning, we demonstrate the utility of these datasets in improving pediatric leukemia characterization and supporting the integration of transcriptional data into clinical testing.
