## Supplementary Table 1 for "A comprehensive bulk and single-cell transcriptional atlas of pediatric leukemias"

patient	ID	tissue	timepoint	leukemia	subtype	relapse	b_batch	sc_batch
TB-000001	TB-000001-D1WBLL-01	BoneMarrow	Diagnosis	B-ALL		N	pilot	pilot
TB-000004	TB-000004-R1WPLL-01	BoneMarrow	Relapse	B-ALL	BCR::ABL1-like	Y	pilot	pilot
TB-000005	TB-000005-D1WPLL-01	BoneMarrow	Diagnosis	B-ALL	BCR::ABL1-like	N	pilot	pilot
TB-000012	TB-000012-D1BTLL-01	Blood	Diagnosis	T-ALL		N	pilot	pilot
TB-000012	TB-000012-D1WTLL-01	BoneMarrow	Diagnosis	T-ALL		N	pilot	pilot
TB-000013	TB-000013-D1BTLL-01	Blood	Diagnosis	T-ALL		N	pilot	pilot
TB-000013	TB-000013-D1WTLL-01	BoneMarrow	Diagnosis	T-ALL		N	pilot	pilot
TB-000018	TB-000018-D1BBLL-01	Blood	Diagnosis	B-ALL	ETV6::RUNX1	N		pilot
TB-000018	TB-000018-D1WBLL-01	BoneMarrow	Diagnosis	B-ALL	ETV6::RUNX1	N	pilot	pilot
TB-000019	TB-000019-D1WAML-01	BoneMarrow	Diagnosis	AML	KMT2A-r	N	pilot	pilot
TB-000023	TB-000023-D1WBLL-01	BoneMarrow	Diagnosis	B-ALL	ETV6::RUNX1	N	pilot	pilot
TB-000025	TB-000025-D1BBLL-01	Blood	Diagnosis	B-ALL	ETV6::RUNX1	N		pilot
TB-000025	TB-000025-D1WBLL-01	BoneMarrow	Diagnosis	B-ALL	ETV6::RUNX1	N	pilot	pilot
TB-000026	TB-000026-M1WBLL-01	BoneMarrow	Remission	B-ALL	TCF3::PBX1	N	pilot	pilot
TB-000027	TB-000027-R2WBLL-01	BoneMarrow	Relapse	B-ALL	ETV6::RUNX1	Y	pilot	pilot
TB-000029	TB-000029-D1BMPL-01	Blood	Diagnosis	MPAL	T/myeloid	Y		pilot
TB-000038	TB-000038-D1WBLL-01	BoneMarrow	Diagnosis	B-ALL	ETV6::RUNX1	N	pilot	pilot
TB-000042	TB-000042-D1BBLL-01	Blood	Diagnosis	B-ALL	ETV6::RUNX1	N	pilot	pilot
TB-000042	TB-000042-D1WBLL-01	BoneMarrow	Diagnosis	B-ALL	ETV6::RUNX1	N		pilot
TB-000048	TB-000048-D1BBLL-01	Blood	Diagnosis	B-ALL	ETV6::RUNX1	N	pilot	pilot
TB-000048	TB-000048-D1WBLL-01	BoneMarrow	Diagnosis	B-ALL	ETV6::RUNX1	N	pilot	pilot
TB-000049	TB-000049-D1BBLL-01	Blood	Diagnosis	B-ALL	hyperdiploid	N	pilot	pilot
TB-000052	TB-000052-D1BAML-01	Blood	Diagnosis	AML		N	pilot	pilot
TB-000053	TB-000053-D1WBLL-01	BoneMarrow	Diagnosis	B-ALL	hyperdiploid	N	pilot	pilot
TB-000054	TB-000054-D1WBLL-01	BoneMarrow	Diagnosis	B-ALL	ETV6::RUNX1	N	pilot	pilot
TB-000055	TB-000055-R1BBLL-01	Blood	Relapse	B-ALL	BCR::ABL1	Y	pilot	pilot
TB-000055	TB-000055-R1WBLL-01	BoneMarrow	Relapse	B-ALL	BCR::ABL1	Y	pilot	pilot
TB-000065	TB-000065-D1WAML-01	BoneMarrow	Diagnosis	AML		N	pilot	pilot
TB-000071	TB-000071-D1BPLL-01	Blood	Diagnosis	B-ALL	BCR::ABL1-like	N		s2022
TB-000071	TB-000071-D1WPLL-01	BoneMarrow	Diagnosis	B-ALL	BCR::ABL1-like	N	s2022
TB-000073	TB-000073-D1BAML-01	Blood	Diagnosis	AML	NPM1-mut	N		s2022
TB-000076	TB-000076-D1BMDS-01	Blood	Diagnosis	MDS		N		s2022
TB-000076	TB-000076-D1WMDS-01	BoneMarrow	Diagnosis	MDS		N	s2022
TB-000079	TB-000079-D1WTLL-01	BoneMarrow	Diagnosis	T-ALL		N	s2022
TB-000089	TB-000089-D1BAML-01	Blood	Diagnosis	AML		N	s2022
TB-000089	TB-000089-D1YAML-01	Blood	Diagnosis	AML		N		s2022
TB-000094	TB-000094-D1BBLL-01	Blood	Diagnosis	B-ALL	ETV6::RUNX1	N		s2022
TB-000098	TB-000098-D1BAML-01	Blood	Diagnosis	AML	NUP98-r	N		s2022
TB-000099	TB-000099-D1WBLL-01	BoneMarrow	Diagnosis	B-ALL	KMT2A-r	N	s2022
TB-000104	TB-000104-D1WAML-01	BoneMarrow	Diagnosis	AML	KMT2A-r	N		s2022
TB-000105	TB-000105-D1YMPL-01	BoneMarrow	Diagnosis	MPAL	B/myeloid	N		s2022
TB-000106	TB-000106-D1BBLL-01	Blood	Diagnosis	B-ALL		N	s2022
TB-000106	TB-000106-R2WBLL-01	BoneMarrow	Relapse	B-ALL		N	s2022
TB-000108	TB-000108-D1BAML-01	Blood	Diagnosis	AML	CBFB::MYH11	N		s2022
TB-000108	TB-000108-D1YAML-01	BoneMarrow	Diagnosis	AML	CBFB::MYH11	N		s2022
TB-000109	TB-000109-D1BAGL-01	Blood	Diagnosis	AMKL		N		s2022
TB-000109	TB-000109-D1WAGL-01	BoneMarrow	Diagnosis	AMKL		N	s2022
TB-000113	TB-000113-D1BAML-01	Blood	Diagnosis	AML	KMT2A-r	N		s2022
TB-000113	TB-000113-D1WAML-01	BoneMarrow	Diagnosis	AML	KMT2A-r	N	s2022
TB-000115	TB-000115-D1BPLL-01	Blood	Diagnosis	B-ALL	BCR::ABL1-like	N		s2022
TB-000115	TB-000115-D1WPLL-01	BoneMarrow	Diagnosis	B-ALL	BCR::ABL1-like	N	s2022
TB-000125	TB-000125-D1BTLL-01	Blood	Diagnosis	T-ALL		N		s2022
TB-000125	TB-000125-D1YTLL-01	BoneMarrow	Diagnosis	T-ALL		N		s2022
TB-000127	TB-000127-D1BPLL-01	Blood	Diagnosis	B-ALL	BCR::ABL1	N		s2022
TB-000130	TB-000130-D1WBLL-01	BoneMarrow	Diagnosis	B-ALL	TCF3::PBX1	N		s2022
TB-000131	TB-000131-D1WBLL-01	BoneMarrow	Diagnosis	B-ALL	ETV6::RUNX1	N		s2022
TB-000134	TB-000134-D1WBLL-01	BoneMarrow	Diagnosis	B-ALL	hypodiploid	N		s2022
TB-000143	TB-000143-D1BPLL-01	Blood	Diagnosis	B-ALL	BCR::ABL1-like	N		s2022
TB-000148	TB-000148-D1BBLL-01	Blood	Diagnosis	B-ALL	KMT2A-r	N		s2022
TB-000154	TB-000154-D1BBLL-01	Blood	Diagnosis	B-ALL	KMT2A-r	N		s2022
TB-000159	TB-000159-D1BTLL-01	Blood	Diagnosis	T-ALL		N		s2022
TB-000159	TB-000159-D1YTLL-01	BoneMarrow	Diagnosis	T-ALL		N		s2022
TB-000161	TB-000161-D1BLCL-01	Blood	Diagnosis	ALCL	ALK+	N		s2022
TB-000165	TB-000165-D1WBLL-01	BoneMarrow	Diagnosis	B-ALL	hyperdiploid	N	s2022
TB-000165	TB-000165-D1YBLL-01	BoneMarrow	Diagnosis	B-ALL	hyperdiploid	N		s2022
TB-000166	TB-000166-D1BBLL-01	Blood	Diagnosis	B-ALL		N		s2022
TB-000166	TB-000166-D1WBLL-01	BoneMarrow	Diagnosis	B-ALL		N	s2022
TB-000172	TB-000172-D1WBLL-01	BoneMarrow	Diagnosis	B-ALL		N	s2022
TB-000172	TB-000172-D1YBLL-01	BoneMarrow	Diagnosis	B-ALL		N		s2022
TB-000173	TB-000173-D1BBLL-01	Blood	Diagnosis	B-ALL	hyperdiploid	N		s2022
TB-000174	TB-000174-D1BPLL-01	Blood	Diagnosis	B-ALL	BCR::ABL1-like	N		s2022
TB-000174	TB-000174-D1WPLL-01	BoneMarrow	Diagnosis	B-ALL	BCR::ABL1-like	N	s2022	s2022
TB-000176	TB-000176-D1WBLL-01	BoneMarrow	Diagnosis	B-ALL	hyperdiploid	N	s2022
TB-000176	TB-000176-D1YBLL-01	BoneMarrow	Diagnosis	B-ALL	hyperdiploid	N		s2022
TB-000177	TB-000177-D1BBLL-01	Blood	Diagnosis	B-ALL	BCR::ABL1-like	N		s2022
TB-000177	TB-000177-D1WBLL-01	BoneMarrow	Diagnosis	B-ALL	BCR::ABL1-like	N	s2022
TB-000178	TB-000178-D1BBLL-01	Blood	Diagnosis	B-ALL	ZNF384-r	N		s2022
TB-000178	TB-000178-D1WBLL-01	BoneMarrow	Diagnosis	B-ALL	ZNF384-r	N	s2022
TB-000179	TB-000179-D1BAML-01	Blood	Diagnosis	AML	RUNX1-RUNX1T1	N		s2022
TB-000179	TB-000179-D1WAML-01	BoneMarrow	Diagnosis	AML	RUNX1-RUNX1T1	N	s2022
TB-000180	TB-000180-D2WAML-01	BoneMarrow	Diagnosis	AML	therapy-related	N	s2022	s2022
TB-000180	TB-000180-M1WAML-01	BoneMarrow	Remission	AML	therapy-related	N		s2022
TB-000185	TB-000185-D1WTLL-01	BoneMarrow	Diagnosis	T-ALL		N	s2022
TB-000185	TB-000185-D1YTLL-01	BoneMarrow	Diagnosis	T-ALL		N		s2022
TB-000188	TB-000188-D1BAML-01	Blood	Diagnosis	AML	KMT2A-r	N	s2022
TB-000188	TB-000188-D1YAML-01	Blood	Diagnosis	AML	KMT2A-r	N		s2022
TB-000189	TB-000189-D1BBLL-01	Blood	Diagnosis	B-ALL	IGH::BCL2	N	s2022
TB-000189	TB-000189-R1WBLL-01	BoneMarrow	Relapse	B-ALL	IGH::BCL2	N	s2022
TB-000191	TB-000191-D1WBLL-01	BoneMarrow	Diagnosis	B-ALL	BCR::ABL1-like	N	s2022
TB-000192	TB-000192-D1WBLL-01	BoneMarrow	Diagnosis	B-ALL	ETV6::RUNX1	N	s2022
TB-000195	TB-000195-D1WBLL-01	BoneMarrow	Diagnosis	B-ALL	ETV6::RUNX1	N	s2022
TB-000200	TB-000200-D1WBLL-01	BoneMarrow	Diagnosis	B-ALL		N	s2022
TB-000203	TB-000203-D1WBLL-01	BoneMarrow	Diagnosis	B-ALL	ETV6::RUNX1	N	s2022
TB-000203	TB-000203-D1YBLL-01	BoneMarrow	Diagnosis	B-ALL	ETV6::RUNX1	N		s2022
TB-000204	TB-000204-D1WAML-01	BoneMarrow	Diagnosis	AML	CEBPA-mut	N	s2022
TB-000205	TB-000205-D1WBLL-01	BoneMarrow	Diagnosis	B-ALL	hyperdiploid	N	s2022
TB-000208	TB-000208-D1WTLL-01	BoneMarrow	Diagnosis	T-ALL		N	s2022
TB-000208	TB-000208-D1YTLL-01	BoneMarrow	Diagnosis	T-ALL		N		s2022
TB-000211	TB-000211-D1WBLL-01	BoneMarrow	Diagnosis	B-ALL		N	s2022
TB-000230	TB-000230-D1BTLL-01	Blood	Diagnosis	T-ALL		N		s2022
