## Supplementary Table 7 for "A comprehensive bulk and single-cell transcriptional atlas of pediatric leukemias"

### Sheet: Sheet1
Supp Table 7: Performance metrics of our model on Test data (split from ScPCA) and CM datasets by 14 BLL subtypes.
Performance metrics on Test dataset						Performance metrics on CM dataset
Subtype	precision	recall	f1-score	support		Subtype	precision	recall	f1-score	support
BCR::ABL1	0.98	0.99	0.98	20891		BCR::ABL1	0.05	0.1	0.07	849
BCR::ABL1-like	0.96	0.98	0.97	17899		BCR::ABL1-like	0.44	0.25	0.32	5662
DUX4-R	1	0.99	0.99	14769		DUX4-R
ETV6-RUNX1	0.99	0.99	0.99	8013		ETV6-RUNX1	0.95	0.85	0.9	12110
Hyperdiploid	1	0.99	0.99	18430		Hyperdiploid	1	0.77	0.87	13356
KMT2A-R	0.99	0.99	0.99	14094		KMT2A-R	0.99	0.93	0.96	9112
MEF2D-R	1	0.99	1	8461		MEF2D-R
NUTM1 fusion	0.99	0.99	0.99	3761		NUTM1 fusion
Other	1	0.99	1	1270		Other
PAX5alt	0.96	0.95	0.95	4495		PAX5alt
TCF3::PBX1	1	0.99	0.99	7616		TCF3::PBX1	0.96	0.99	0.98	1988
ZNF384-R	0.99	0.99	0.99	9750		ZNF384-R
hypodiploid	0.99	0.99	0.99	16436		hypodiploid	0.22	0.82	0.34	192
iAMP21	0.98	0.96	0.97	4496		iAMP21
accuracy			0.99	150381		accuracy			0.75	43269
macro avg	0.99	0.99	0.99	150381		macro avg	0.36	0.36	0.34	43269
weighted avg	0.99	0.99	0.99	150381		weighted avg	0.89	0.75	0.81	43269
